# Anchor-Enhanced Bead Design for Reduced Oligonucleotide Synthesis Errors in Single-cell sequencing

**DOI:** 10.1101/2024.04.08.587145

**Authors:** Jianfeng Sun, Martin Philpott, Danson Loi, Gabriela Hoffman, Jonathan Robson, Neelam Mehta, Eleanor Calcutt, Vicki Gamble, Tom Brown, Tom Brown, Udo Oppermann, Adam P Cribbs

## Abstract

Single-cell transcriptomics, reliant on the incorporation of barcodes and unique molecular identifiers (UMIs) into captured polyA+ mRNA, faces a significant challenge due to synthesis errors in oligonucleotide capture sequences. These inaccuracies, which are especially problematic in long-read sequencing, impair the precise identification of sequences and result in inaccuracies in UMI deduplication. To mitigate this issue, we have modified the oligonucleotide capture design, which integrates an interposed anchor between the barcode and UMI, and a ’V’ base anchor adjacent to the polyA capture region. This configuration is devised to ensure compatibility with both short and long-read sequencing technologies, facilitating improved UMI recovery and enhanced feature detection, thereby improving the efficacy of droplet-based sequencing methods.
