## Supplementary Tables for "Anchor-Enhanced Bead Design for Reduced Oligonucleotide Synthesis Errors in Single-cell sequencing"

### Sheet: Table1
	Row.names	p_val	avg_log2FC	p_val_adj	ensembl_transcript_id	ensembl_gene_id	hgnc_symbol
1	ENST00000202816.5	1.68979860088808e-33	-8.4963	8.42195622682617e-30	ENST00000202816	ENSG00000089048	ESF1
2	ENST00000221859.9	3.83221707047043e-32	-8.31159	1.90997698792246e-28	ENST00000221859	ENSG00000105258	POLR2I
3	ENST00000226798.9	8.66217958694831e-31	-8.20007	4.31723030613504e-27	ENST00000226798	ENSG00000109536	FRG1
4	ENST00000234115.10	1.55467417729119e-35	-8.34685	7.74849609961927e-32	ENST00000234115	ENSG00000115762	PLEKHB2
5	ENST00000256897.9	1.25034950676901e-34	-8.94468	6.23174194173676e-31	ENST00000256897	ENSG00000134480	CCNH
6	ENST00000258526.9	1.25034954074353e-34	-8.44826	6.23174211106574e-31	ENST00000258526	ENSG00000136040	PLXNC1
7	ENST00000261441.9	2.10511059438484e-34	-8.47133	1.0491871202414e-30	ENST00000261441	ENSG00000081019	RSBN1
8	ENST00000263228.4	7.42585192297945e-35	-8.44835	3.70104459841296e-31	ENST00000263228	ENSG00000107341	UBE2R2
9	ENST00000264501.8	8.05053216019924e-33	-8.44925	4.0123852286433e-29	ENST00000264501	ENSG00000138688	BLTP1
10	ENST00000265563.13	5.96537039959844e-34	-8.4888	2.97314060715986e-30	ENST00000265563	ENSG00000114302	PRKAR2A
11	ENST00000268607.10	4.7848543558341e-33	-8.6533	2.38477141094772e-29	ENST00000268607	ENSG00000140941	MAP1LC3B
12	ENST00000290200.7	2.10511059438484e-34	-8.39263	1.0491871202414e-30	ENST00000290200	ENSG00000243646	IL10RB
13	ENST00000294353.7	5.96537039959844e-34	-8.46633	2.97314060715986e-30	ENST00000294353	ENSG00000162378	ZYG11B
14	ENST00000300302.9	1.35437835607614e-32	-8.33782	6.75022172668346e-29	ENST00000300302	ENSG00000051108	HERPUD1
15	ENST00000301788.12	1.08392784786806e-31	-8.28385	5.40229639377442e-28	ENST00000301788	ENSG00000168002	POLR2G
16	ENST00000313468.10	2.27832207058518e-32	-8.21729	1.13551571997965e-28	ENST00000313468	ENSG00000110717	NDUFS8
17	ENST00000317827.9	7.42585182207301e-35	-8.42744	3.70104454812119e-31	ENST00000317827	ENSG00000147526	TACC1
18	ENST00000322953.9	9.22966954878876e-36	-9.0711	4.60006730311632e-32	ENST00000322953	ENSG00000153064	BANK1
19	ENST00000332298.9	7.42585192297945e-35	-8.30446	3.70104459841296e-31	ENST00000332298	ENSG00000171700	RGS19
20	ENST00000337006.8	5.96537039959844e-34	-8.58348	2.97314060715986e-30	ENST00000337006	ENSG00000135049	AGTPBP1
21	ENST00000339834.10	2.10511059438484e-34	-8.41098	1.0491871202414e-30	ENST00000339834	ENSG00000166275	BORCS7
22	ENST00000341694.6	8.05053226941379e-33	-8.23698	4.01238528307583e-29	ENST00000341694	ENSG00000137100	DCTN3
23	ENST00000342160.7	1.00405319117248e-33	-8.42454	5.00420110480365e-30	ENST00000342160	ENSG00000086758	HUWE1
24	ENST00000345264.10	3.2789631311704e-29	-8.29291	1.63423522457533e-25	ENST00000345264	ENSG00000148484	RSU1
25	ENST00000348476.7	2.10511059438484e-34	-8.45095	1.0491871202414e-30	ENST00000348476	ENSG00000032219	ARID4A
26	ENST00000353214.6	8.66217958694831e-31	-8.72147	4.31723030613504e-27	ENST00000353214	ENSG00000136950	ARPC5L
27	ENST00000353267.8	1.55467417729119e-35	-8.52608	7.74849609961927e-32	ENST00000353267	ENSG00000118260	CREB1
28	ENST00000356000.7	9.22966954878876e-36	-8.54879	4.60006730311632e-32	ENST00000356000	ENSG00000133318	RTN3
29	ENST00000356033.8	1.4560835153101e-30	-8.15047	7.25712024030552e-27	ENST00000356033	ENSG00000189159	JPT1
30	ENST00000358402.8	2.76516648059119e-26	-8.36109	1.37815897392665e-22	ENST00000358402	ENSG00000125952	MAX
31	ENST00000361357.7	2.10511059438484e-34	-8.49792	1.0491871202414e-30	ENST00000361357	ENSG00000198909	MAP3K3
32	ENST00000361999.7	2.10511059438484e-34	-8.37963	1.0491871202414e-30	ENST00000361999	ENSG00000198399	ITSN2
33	ENST00000366718.5	1.23599355008694e-27	-8.11107	6.1601918536333e-24	ENST00000366718	ENSG00000143774	GUK1
34	ENST00000369287.8	3.83221707047043e-32	-8.35016	1.90997698792246e-28	ENST00000369287	ENSG00000165813	CCDC186
35	ENST00000371065.9	4.7848543558341e-33	-8.3637	2.38477141094772e-29	ENST00000371065	ENSG00000213625	LEPROT
36	ENST00000371344.5	3.54386248032476e-34	-8.41129	1.76626106019386e-30	ENST00000371344	ENSG00000116209	TMEM59
37	ENST00000371443.6	4.7848543558341e-33	-8.39353	2.38477141094772e-29	ENST00000371443	ENSG00000182154	MRPL41
38	ENST00000371497.10	5.96537039959844e-34	-8.48677	2.97314060715986e-30	ENST00000371497	ENSG00000182463	TSHZ2
39	ENST00000371627.5	3.83221707047043e-32	-8.37388	1.90997698792246e-28	ENST00000371627	ENSG00000107854	TNKS2
40	ENST00000373839.8	1.35437835607614e-32	-8.35975	6.75022172668346e-29	ENST00000373839	ENSG00000204138	PHACTR4
41	ENST00000375254.8	2.10511056579007e-34	-8.49324	1.04918710598977e-30	ENST00000375254	ENSG00000127481	UBR4
42	ENST00000377384.5	1.82270343512517e-31	-8.25937	9.08435392066385e-28	ENST00000377384	ENSG00000147996	ZNG1E
43	ENST00000377852.7	8.53605846984713e-35	8.9773	4.25437154137181e-31	ENST00000377852	ENSG00000196092	PAX5
44	ENST00000378595.7	5.96537039959844e-34	-8.46335	2.97314060715986e-30	ENST00000378595	ENSG00000072364	AFF4
45	ENST00000391748.5	1.43592632671659e-34	8.28758	7.15665681235547e-31	ENST00000391748	ENSG00000131042	LILRB2
46	ENST00000395047.6	2.27832207058518e-32	-8.1048	1.13551571997965e-28	ENST00000395047	ENSG00000213585	VDAC1
47	ENST00000400485.6	2.61848682761199e-35	-8.59847	1.30505383488181e-31	ENST00000400485	ENSG00000159256	MORC3
48	ENST00000402580.7	3.24722692277816e-33	8.22858	1.61841789831263e-29	ENST00000402580	ENSG00000196419	XRCC6
49	ENST00000409040.1	9.22966967430067e-36	-8.56615	4.60006736567145e-32	ENST00000409040	ENSG00000143924	EML4
50	ENST00000415497.6	9.22966967430067e-36	-8.75057	4.60006736567145e-32	ENST00000415497	ENSG00000112576	CCND3
51	ENST00000421239.7	1.25034954074353e-34	-8.60724	6.23174211106574e-31	ENST00000421239	ENSG00000258405	ZNF578
52	ENST00000422424.7	3.06473016081423e-31	-8.29264	1.52746151214981e-27	ENST00000422424	ENSG00000166595	CIAO2B
53	ENST00000425046.1	5.47886478953926e-36	-8.49364	2.73066621110637e-32	ENST00000425046	ENSG00000170364	SETMAR
54	ENST00000431736.6	1.25034954074353e-34	-8.47043	6.23174211106574e-31	ENST00000431736	ENSG00000110344	UBE4A
55	ENST00000432233.8	4.03248813850305e-37	-8.55381	2.00979208822992e-33	ENST00000432233	ENSG00000187116	LILRA5
56	ENST00000433078.5	1.68979860088808e-33	-8.41263	8.42195622682617e-30	ENST00000433078	ENSG00000135185	TMEM243
57	ENST00000456990.1	9.22966967430067e-36	-8.48699	4.60006736567145e-32	ENST00000456990	ENSG00000130775	THEMIS2
58	ENST00000463563.6	6.83136612147515e-34	8.39496	3.40475287494321e-30	ENST00000463563	ENSG00000163714	U2SURP
59	ENST00000467604.5	2.8436243623578e-33	-8.37216	1.41726238219913e-29	ENST00000467604	ENSG00000121578	B4GALT4
60	ENST00000469391.5	5.96537039959844e-34	-8.39009	2.97314060715986e-30	ENST00000469391	ENSG00000107099	DOCK8
61	ENST00000470606.5	1.00405320480351e-33	-8.45545	5.0042011727407e-30	ENST00000470606	ENSG00000122034	GTF3A
62	ENST00000481407.5	1.68979860088808e-33	-8.52384	8.42195622682617e-30	ENST00000481407	ENSG00000234545	FAM133B
63	ENST00000483916.2	4.40980410680976e-35	-8.52352	2.19784636683398e-31	ENST00000483916	ENSG00000163565	IFI16
64	ENST00000487223.5	3.252014893582e-36	-8.56348	1.62080422296127e-32	ENST00000487223	ENSG00000162909	CAPN2
65	ENST00000487350.5	3.83221707047043e-32	-8.25177	1.90997698792246e-28	ENST00000487350	ENSG00000163463	KRTCAP2
66	ENST00000488537.1	3.54386248032476e-34	-8.46178	1.76626106019386e-30	ENST00000488537	ENSG00000265972	TXNIP
67	ENST00000494946.6	6.4453294697319e-32	-8.21453	3.21235220771438e-28	ENST00000494946	ENSG00000103363	ELOB
68	ENST00000495029.1	5.15263327750449e-31	-8.74249	2.56807242550824e-27	ENST00000495029	ENSG00000121895	TMEM156
69	ENST00000503040.5	2.77876770319746e-37	8.3251	1.38493782327361e-33	ENST00000503040	ENSG00000163682	RPL9
70	ENST00000504771.3	1.55467417729119e-35	-8.45831	7.74849609961927e-32	ENST00000504771	ENSG00000145779	TNFAIP8
71	ENST00000510189.5	5.96537039959844e-34	-8.69421	2.97314060715986e-30	ENST00000510189	ENSG00000145241	CENPC
72	ENST00000513458.9	3.83221707047043e-32	-8.47807	1.90997698792246e-28	ENST00000513458	ENSG00000153006	SREK1IP1
73	ENST00000518611.5	2.6773862776417e-15	-7.11531	1.33440932077662e-11	ENST00000518611	ENSG00000104765	BNIP3L
74	ENST00000523241.6	8.53605846984713e-35	8.96922	4.25437154137181e-31	ENST00000523241	ENSG00000196092	PAX5
75	ENST00000534016.5	4.40980422667764e-35	-8.61132	2.19784642657614e-31	ENST00000534016	ENSG00000166927	MS4A7
76	ENST00000534781.1	2.10511059438484e-34	-8.33598	1.0491871202414e-30	ENST00000534781	ENSG00000161016	RPL8
77	ENST00000535425.5	1.25034954074353e-34	-8.58731	6.23174211106574e-31	ENST00000535425	ENSG00000284194	SCO2
78	ENST00000537042.5	3.54386248032476e-34	-8.35677	1.76626106019386e-30	ENST00000537042	ENSG00000172725	CORO1B
79	ENST00000537981.5	5.07388799884701e-35	8.47445	2.52882577862535e-31	ENST00000537981	ENSG00000133318	RTN3
80	ENST00000544280.6	1.35437835607614e-32	-8.38057	6.75022172668346e-29	ENST00000544280	ENSG00000198668	CALM1
81	ENST00000550779.5	3.25201493782193e-36	-8.50471	1.62080424501045e-32	ENST00000550779	ENSG00000161642	ZNF385A
82	ENST00000560637.5	3.54386248032476e-34	-8.50321	1.76626106019386e-30	ENST00000560637	ENSG00000129003	VPS13C
83	ENST00000570099.5	8.05053226941379e-33	-8.66606	4.01238528307583e-29	ENST00000570099	ENSG00000090238	YPEL3
84	ENST00000574322.6	4.40980428661163e-35	-8.38002	2.19784645644724e-31	ENST00000574322	ENSG00000175826	CTDNEP1
85	ENST00000580168.5	1.25034954074353e-34	-8.8752	6.23174211106574e-31	ENST00000580168	ENSG00000198265	HELZ
86	ENST00000587834.6	1.23599355008694e-27	-8.1621	6.1601918536333e-24	ENST00000587834	ENSG00000166562	SEC11C
87	ENST00000588282.5	1.25034952375628e-34	-8.13718	6.23174202640132e-31	ENST00000588282	ENSG00000108639	SYNGR2
88	ENST00000589591.5	1.35437835607614e-32	-8.32694	6.75022172668346e-29	ENST00000589591	ENSG00000105258	POLR2I
89	ENST00000590776.1	1.55467417729119e-35	-8.50277	7.74849609961927e-32	ENST00000590776	ENSG00000168610	STAT3
90	ENST00000591475.5	1.68979860088808e-33	-8.64874	8.42195622682617e-30	ENST00000591475	ENSG00000119541	VPS4B
91	ENST00000592962.5	1.82270345982578e-31	-8.27636	9.08435404377171e-28	ENST00000592962	ENSG00000105258	POLR2I
92	ENST00000610347.1	1.79218223163431e-35	8.53934	8.9322362424654e-32	ENST00000610347	ENSG00000167615	LENG8
93	ENST00000612621.4	8.53605823828303e-35	8.51306	4.25437142596026e-31	ENST00000612621	ENSG00000278355	LILRA5
94	ENST00000612828.4	2.10511056579007e-34	-8.4668	1.04918710598977e-30	ENST00000612828	ENSG00000154529	CNTNAP3B
95	ENST00000614317.3	2.5399882449246e-39	8.52602	1.26593014127042e-35	ENST00000614317	ENSG00000277377	SERPINA1
96	ENST00000615641.4	1.55467417729119e-35	-8.36447	7.74849609961927e-32	ENST00000615641	ENSG00000275463	LILRB2
97	ENST00000616407.2	1.68979857795158e-33	-8.47256	8.42195611251068e-30	ENST00000616407	ENSG00000275052	PPP4R3B
98	ENST00000618908.4	2.8436243623578e-33	-8.45776	1.41726238219913e-29	ENST00000618908	ENSG00000002549	LAP3
99	ENST00000620389.1	5.96537023759714e-34	-8.50703	2.97314052641842e-30	ENST00000620389	ENSG00000112081	SRSF3
100	ENST00000621080.1	4.992342946438e-38	-8.33078	2.4881837245047e-34	ENST00000621080	ENSG00000274646	RPS9
101	ENST00000628155.2	1.14537710610304e-36	-8.34612	5.70855949681756e-33	ENST00000628155	ENSG00000277377	SERPINA1
102	ENST00000630771.2	1.35437835607614e-32	-8.33795	6.75022172668346e-29	ENST00000630771	ENSG00000060339	CCAR1
103	ENST00000634474.1	8.05053226941379e-33	-8.15156	4.01238528307583e-29	ENST00000634474	ENSG00000282986	EIF3K
104	ENST00000636287.1	7.42585192297945e-35	-8.55577	3.70104459841296e-31	ENST00000636287	ENSG00000182220	ATP6AP2
105	ENST00000636471.1	3.14383220950289e-40	8.82218	1.56688597321624e-36	ENST00000636471	ENSG00000169554	ZEB2
106	ENST00000637790.2	9.22966967430067e-36	-8.3026	4.60006736567145e-32	ENST00000637790	ENSG00000104763	ASAH1
107	ENST00000641282.1	1.55467415615362e-35	-8.36572	7.74849599426962e-32	ENST00000641282	ENSG00000197532	OR6Y1
108	ENST00000641622.1	4.7848543558341e-33	-8.26306	2.38477141094772e-29	ENST00000641622	ENSG00000197532	OR6Y1
109	ENST00000646588.1	5.96537031859773e-34	-8.26433	2.97314056678911e-30	ENST00000646588	ENSG00000285339	VPS28
110	ENST00000647529.1	8.05053226941379e-33	-8.21619	4.01238528307583e-29	ENST00000647529	ENSG00000185825	BCAP31
111	ENST00000648312.1	1.55467417729119e-35	-8.28759	7.74849609961927e-32	ENST00000648312	ENSG00000136156	ITM2B
112	ENST00000648613.1	1.82270345982578e-31	-8.34805	9.08435404377171e-28	ENST00000648613	ENSG00000165813	CCDC186
113	ENST00000648898.1	2.41526813702099e-34	8.23355	1.20376963949126e-30	ENST00000648898	ENSG00000136156	ITM2B
114	ENST00000667706.1	7.42585192297945e-35	-8.6421	3.70104459841296e-31	ENST00000667706	ENSG00000120616	EPC1
115	ENST00000672675.1	8.05053226941379e-33	-8.23969	4.01238528307583e-29	ENST00000672675	ENSG00000185825	BCAP31

### Sheet: Table2-Chemistry v2
dataset	title	intro	file_name	short_name	home_page	fastq_url	chemistry_version	exp_type	tool	tool_version	disease_state	position	species	route	anatomical_entity	count	selected_cell_types	biomaterial_type	development_stage	10x_instruments	publish_date	extracted_date	preservation_method	products	fastq_size	suggested_person
sc5p_v2_hs_T_1k_multi_5gex_t	Human T cells from a Healthy Donor, 1k cells - multi (v2)	Human CD3+ T cells of a healthy male donor aged 27	sc5p_v2_hs_T_1k_multi_5gex_t	sc5p T cells 1k 5gex	https://www.10xgenomics.com/resources/datasets/human-t-cells-from-a-healthy-donor-1-k-cells-multi-v-2-2-standard-5-0-0	https://cf.10xgenomics.com/samples/cell-vdj/5.0.0/sc5p_v2_hs_T_1k_multi_5gex_t/sc5p_v2_hs_T_1k_multi_5gex_t_fastqs.tar	v2	vdj	Cell Ranger	5.0.0	healthy	Cells	Human	10xgenomics	blood	1137	T-lymphocyte	Cell Suspension	Adult	Chromium Controller	2020-11-19	2023-05-10	N/A	Single Cell Immune Profiling	3.39 GB	Jianfeng Sun
pbmc_1k_v2	1k PBMCs from a Healthy Donor (v2 chemistry)	Peripheral blood mononuclear cells (PBMCs) from a healthy donor (the same cells were used to generate pbmc_1k_v3, pbmc_10k_v3). PBMCs are primary cells with relatively small amounts of RNA (~1pg RNA/cell).	pbmc_1k_v2	PBMC 1k Healthy Donor	https://www.10xgenomics.com/resources/datasets/1-k-pbm-cs-from-a-healthy-donor-v-2-chemistry-3-standard-3-0-0	https://cf.10xgenomics.com/samples/cell-exp/3.0.0/pbmc_1k_v2/pbmc_1k_v2_fastqs.tar	v2	exp	Cell Ranger	3.0.0	healthy	Cells	Human	10xgenomics	blood	996	PBMCs	Cell Suspension	N/A	Chromium Controller	2018-11-19	2023-05-10	N/A	Single Cell Gene Expression	6.38 GB	Jianfeng Sun
5p_Heparin_SepMate	PBMCs from Heparin-Treated Blood Collection Tubes Isolated via SepMate-Ficoll Gradient (5' v2 Chemistry)	Isolation of Leukocytes, Bone Marrow and Peripheral Blood Mononuclear Cells for Single Cell RNA Sequencing.	5p_Heparin_SepMate	5p Heparin SepMate	https://www.10xgenomics.com/resources/datasets/pbmcs-5p_heparin_sepmate-2-standard	https://cf.10xgenomics.com/samples/cell-vdj/6.1.0/5p_Heparin_SepMate/5p_Heparin_SepMate_fastqs.tar	v2	vdj	Cell Ranger	6.1.0	healthy	N/A	N/A	10xgenomics	N/A	3791	PBMCs	N/A	N/A	N/A	2021-09-30	2023-05-10	N/A	Single Cell Immune Profiling	10.2 GB	Jianfeng Sun
hgmm_1k	1k 1:1 Mixture of Fresh Frozen Human (HEK293T) and Mouse (NIH3T3) Cells	1:1 mixture of fresh frozen human (HEK293T) and mouse (NIH3T3) cells. This is a classic human-mouse mixture experiment to demonstrate single cell behavior.	hgmm_1k	HGMM 1k	https://www.10xgenomics.com/resources/datasets/1-k-1-1-mixture-of-fresh-frozen-human-hek-293-t-and-mouse-nih-3-t-3-cells-2-standard-2-1-0	https://cf.10xgenomics.com/samples/cell-exp/2.1.0/hgmm_1k/hgmm_1k_fastqs.tar	v2	exp	Cell Ranger	2.1.0	N/A	Cells	Human & Mouse	10xgenomics	embryonic kidney, mouse embryo	1017	fibroblast	Cell Line	N/A	Chromium Controller	2017-11-08	2023-05-10	Fresh Frozen	Single Cell Gene Expression	6.81 GB	Adam P. Cribbs
5k_human_pancreatic_tumor_CNIK_5pv2	5k Human Pancreatic Tumor Isolated with Chromium Nuclei Isolation Kit	Nuclei were isolated from ~25 mg of fresh frozen human pancreatic tumor purchased from Discovery Life Sciences following the Chromium Nuclei Isolation Reagent Kits Sample Prep User Guide (CG000505). Gene expression libraries were prepared following the Chromium Single Cell 5'v2 Reagent Kits User Guide (CG000331) and targeting 5,000 cells. Libraries were sequenced on an Illumina NovaSeq instrument…	5k_human_pancreatic_tumor_CNIK_5pv2	5k human CNIK 5pv2	https://www.10xgenomics.com/resources/datasets/5k-human-pancreatic-tumor-isolated-with-chromium-nuclei-isolation-kit-3-1-standard	https://s3-us-west-2.amazonaws.com/10x.files/samples/cell-vdj/7.0.0/5k_human_pancreatic_tumor_CNIK_5pv2/5k_human_pancreatic_tumor_CNIK_5pv2_fastqs.tar	v2	vdj	Cell Ranger	7.0.0	Tumor	Nuclei	Human	aws	pancreas	6647	N/A	Organoid	N/A	Chromium X Series	2022-05-13	2023-05-10	Fresh Frozen	Single Cell Immune Profiling	30.2 GB	Adam P. Cribbs
5k_human_kidney_tumor_CNIK_5pv2	5k Human Kidney Tumor Isolated with Chromium Nuclei Isolation Kit	Nuclei were isolated from ~25 mg of fresh frozen human kidney tumor purchased from Discovery Life Sciences following the Chromium Nuclei Isolation Reagent Kits Sample Prep User Guide (CG000505). Gene Expression libraries were prepared following the Chromium Single Cell 5'v2 Reagent Kits User Guide (CG000331) and targeting 5,000 cells. Libraries were sequenced on an Illumina NovaSeq instrument tar…	5k_human_kidney_tumor_CNIK_5pv2	5k human CNIK 5pv2	https://www.10xgenomics.com/resources/datasets/5k-human-kidney-tumor-isolated-with-chromium-nuclei-isolation-kit-3-1-standard	https://s3-us-west-2.amazonaws.com/10x.files/samples/cell-vdj/7.0.0/5k_human_kidney_tumor_CNIK_5pv2/5k_human_kidney_tumor_CNIK_5pv2_fastqs.tar	v2	vdj	Cell Ranger	7.0.0	Tumor	Nuclei	Human	aws	kidney	10318	N/A	Organoid	N/A	Chromium X Series	2022-05-13	2023-05-10	Fresh Frozen	Single Cell Immune Profiling	38.8 GB	Adam P. Cribbs
5k_BEAM-T_Human_A0201_B0702_PBMC_5pv2_Multiplex	5k Human A0201 | B0702 PBMCs (BEAM-T)	Peripheral blood mononuclear cells (PBMCs) from a HLA-A*02:01 | HLA-B*07:02-restricted donor (Cellular Technologies Limited) were enriched via negative isolation and then labeled with a panel of 2 peptides, a HLA-A*02:01 control peptide, and a HLA-B*07:02 control peptide. Then they were sorted for CD8+/PE+ T cells as described in the Sample Prep User Guide for Reagent Assembly, Sample Labeling & …	5k_BEAM-T_Human_A0201_B0702_PBMC_5pv2_Multiplex	5k Human PBMC 5pv2	https://www.10xgenomics.com/resources/datasets/5k-human-a0201-b0702-pbmcs-beam-t-2-standard	https://cf.10xgenomics.com/samples/cell-vdj/7.1.0/5k_BEAM-T_Human_A0201_B0702_PBMC_5pv2_Multiplex/5k_BEAM-T_Human_A0201_B0702_PBMC_5pv2_Multiplex_fastqs.tar	v2	vdj	Cell Ranger	7.1.0	N/A	Cells	Human	10xgenomics	blood	3883	PBMCs	Specimen from Organism	N/A	N/A	2022-12-03	2023-07-22	Fresh	Single Cell Immune Profiling	12.7 GB	Jianfeng Sun
hgmm_6k	6k 1:1 Mixture of Fresh Frozen Human (HEK293T) and Mouse (NIH3T3) Cells	1:1 mixture of fresh frozen human (HEK293T) and mouse (NIH3T3) cells. This is a classic human-mouse mixture experiment to demonstrate single cell behavior.	hgmm_6k	HGMM 6k	https://www.10xgenomics.com/resources/datasets/6-k-1-1-mixture-of-fresh-frozen-human-hek-293-t-and-mouse-nih-3-t-3-cells-2-standard-2-0-1	https://s3-us-west-2.amazonaws.com/10x.files/samples/cell-exp/2.0.1/hgmm_6k/hgmm_6k_fastqs.tar	v2	exp	Cell Ranger	2.0.1	N/A	Cells	Human & Mouse	aws	embryonic kidney, mouse embryo	6807	fibroblast	Cell Line	N/A	Chromium Controller	2017-07-18	2023-07-22	Fresh Frozen	Single Cell Gene Expression	40.4 GB	Jianfeng Sun
pbmc8k	8k PBMCs from a Healthy Donor	Peripheral blood mononuclear cells (PBMCs) from a healthy donor (same donor as pbmc4k). PBMCs are primary cells with relatively small amounts of RNA (~1pg RNA/cell).	pbmc8k	PBMC 8k	https://www.10xgenomics.com/resources/datasets/8-k-pbm-cs-from-a-healthy-donor-2-standard-1-3-0	https://s3-us-west-2.amazonaws.com/10x.files/samples/cell-exp/1.3.0/pbmc8k/pbmc8k_fastqs.tar	v2	exp	Cell Ranger	1.3.0	healthy	Cells	Human	aws	blood	8403	PBMCs	Cell Suspension	N/A	Chromium Controller	2017-02-09	2023-07-22	N/A	Single Cell Gene Expression	79 GB	Jianfeng Sun
pbmc4k	4k PBMCs from a Healthy Donor	Peripheral blood mononuclear cells (PBMCs) from a healthy donor (same donor as pbmc8k). PBMCs are primary cells with relatively small amounts of RNA (~1pg RNA/cell).	pbmc4k	PBMC 4k	https://www.10xgenomics.com/resources/datasets/4-k-pbm-cs-from-a-healthy-donor-2-standard-1-3-0	https://s3-us-west-2.amazonaws.com/10x.files/samples/cell-exp/1.3.0/pbmc4k/pbmc4k_fastqs.tar	v2	exp	Cell Ranger	1.3.0	healthy	Cells	Human	aws	blood	4342	PBMCs	Cell Suspension	N/A	Chromium Controller	2017-02-09	2023-07-22	N/A	Single Cell Gene Expression	39.1 GB	Jianfeng Sun
sc5p_v2_hs_melanoma_10k	Melanoma Tumor Derived Cells (v2)	Human Melanoma tumor derived cells of a pre-treatment male donor aged 40 were obtained by 10x Genomics from Discovery Life Sciences.	sc5p_v2_hs_melanoma_10k	sc5p v2 hs 10k	https://www.10xgenomics.com/resources/datasets/melanoma-tumor-derived-cells-v-2-2-standard-4-0-0	https://s3-us-west-2.amazonaws.com/10x.files/samples/cell-vdj/4.0.0/sc5p_v2_hs_melanoma_10k/sc5p_v2_hs_melanoma_10k_fastqs.tar	v2	vdj	Cell Ranger	4.0.0	melanoma	Cells	Human	aws	skin	8499	N/A	Specimen from Organism	Adult	Chromium Controller	2020-08-25	2023-07-22	N/A	Single Cell Immune Profiling	38.7 GB	Jianfeng Sun
10k_K562sl_5pv2_nextgem_CRISPR_Chromium_X_Multiplex	10k K562 Transduced with Small Guide Library, 5' HT v2.0, CRISPR Screening, Chromium X	K562 cells were transduced with a pool containing 18 total sgRNAs (8 sgRNAs targeting 4 different genes and 10 non-targeting control sgRNAs). JK562 dCas9 parental cells were transduced and selected cells (cultured in a selection media) were frozen. Aliquots were thawed, counted, and loaded onto the Chromium X.	10k_K562sl_5pv2_nextgem_CRISPR_Chromium_X_Multiplex	10k K562sl CRISPR	https://www.10xgenomics.com/resources/datasets/10k-k562-transduced-with-small-guide-library-5-ht-v2-0-chromium-x-2-standard	https://s3-us-west-2.amazonaws.com/10x.files/samples/cell-vdj/6.1.2/10k_K562sl_5pv2_nextgem_CRISPR_Chromium_X_Multiplex/10k_K562sl_5pv2_nextgem_CRISPR_Chromium_X_Multiplex_fastqs.tar	v2	vdj	Cell Ranger	6.1.2	Leukemia	Cells	Human	aws	bone marrow	7632	B-lymphoblast	Organoid	N/A	Chromium X Series	2022-03-29	2023-07-22	N/A	Single Cell Immune Profiling	32.2 GB	Jianfeng Sun
nuclei_900	1k Brain Nuclei from an E18 Mouse	Nuclei from a combined cortex, hippocampus and sub ventricular zone of an E18 mouse.	nuclei_900	Nuclei 900	https://www.10xgenomics.com/resources/datasets/1-k-brain-nuclei-from-an-e-18-mouse-2-standard-2-1-0	https://cf.10xgenomics.com/samples/cell-exp/2.1.0/nuclei_900/nuclei_900_fastqs.tar	v2	exp	Cell Ranger	2.1.0	N/A	Nuclei	Mouse	10xgenomics	brain, cortex, hippocampus, subventricular zone	954	Neurons	Specimen from Organism	E18	Chromium Controller	2017-11-08	2023-07-22	N/A	Single Cell Gene Expression	5.29 GB	Jianfeng Sun
hgmm_12k	12k 1:1 Mixture of Fresh Frozen Human (HEK293T) and Mouse (NIH3T3) Cells	1:1 mixture of fresh frozen human (HEK293T) and mouse (NIH3T3) cells. This is a classic human-mouse mixture experiment to demonstrate single cell behavior.	hgmm_12k	HGMM 12k	https://www.10xgenomics.com/resources/datasets/12-k-1-1-mixture-of-fresh-frozen-human-hek-293-t-and-mouse-nih-3-t-3-cells-2-standard-1-3-0	https://s3-us-west-2.amazonaws.com/10x.files/samples/cell-exp/1.3.0/hgmm_12k/hgmm_12k_fastqs.tar	v2	exp	Cell Ranger	1.3.0	N/A	Cells	Human & Mouse	aws	embryonic kidney, mouse embryo	12831	fibroblast	Cell Line	N/A	Chromium Controller	2017-02-09	2023-07-22	Fresh Frozen	Single Cell Gene Expression	40.9 GB	Jianfeng Sun
5k_human_ovarian_tumor_CNIK_5pv2	5k Human Ovarian Tumor Isolated with Chromium Nuclei Isolation Kit	Nuclei were isolated from ~25 mg of fresh frozen human ovarian tumor purchased from Discovery Life Sciences following the Chromium Nuclei Isolation Reagent Kits Sample Prep User Guide (CG000505).	5k_human_ovarian_tumor_CNIK_5pv2	5k human CNIK 5pv2	https://www.10xgenomics.com/resources/datasets/5k-human-ovarian-tumor-isolated-with-chromium-nuclei-isolation-kit-3-1-standard	https://s3-us-west-2.amazonaws.com/10x.files/samples/cell-vdj/7.0.0/5k_human_ovarian_tumor_CNIK_5pv2/5k_human_ovarian_tumor_CNIK_5pv2_fastqs.tar	v2	vdj	Cell Ranger	7.0.0	Tumor	Nuclei	Human	aws	ovary	6842	N/A	Organoid	N/A	Chromium X Series	2022-05-13	2023-07-22	Fresh Frozen	Single Cell Immune Profiling	60.7 GB	Jianfeng Sun

### Sheet: Table3-Chemistry v3
dataset	title	intro	file_name	short_name	home_page	fastq_url	chemistry_version	exp_type	tool	tool_version	disease_state	position	species	route	anatomical_entity	count	selected_cell_types	biomaterial_type	development_stage	10x_instruments	publish_date	extracted_date	preservation_method	products	fastq_size	suggested_person
pbmc_10k_v3	10k PBMCs from a Healthy Donor (v3 chemistry)	Peripheral blood mononuclear cells (PBMCs) from a healthy donor (the same cells were used to generate pbmc_1k_v2, pbmc_10k_v3). PBMCs are primary cells with relatively small amounts of RNA (~1pg RNA/cell).	pbmc_10k_v3	PBMC 10k v3	https://www.10xgenomics.com/resources/datasets/10-k-pbm-cs-from-a-healthy-donor-v-3-chemistry-3-standard-3-0-0	https://s3-us-west-2.amazonaws.com/10x.files/samples/cell-exp/3.0.0/pbmc_10k_v3/pbmc_10k_v3_fastqs.tar	v3	exp	Cell Ranger	3.0.0	healthy	Cells	Human	aws	blood	11769	PBMCs	Cell Suspension	N/A	Chromium Controller	2018-11-19	2023-07-22	N/A	Single Cell Gene Expression	51.7 GB	Jianfeng Sun
heart_10k_v3	10k Heart Cells from an E18 mouse (v3 chemistry)	Cells from the whole heart of an E18 mouse (the same cells were used to generate heart_1k_v2, heart_1k_v3).	heart_10k_v3	Heart 10k v3	https://www.10xgenomics.com/resources/datasets/10-k-heart-cells-from-an-e-18-mouse-v-3-chemistry-3-standard-3-0-0	https://s3-us-west-2.amazonaws.com/10x.files/samples/cell-exp/3.0.0/heart_10k_v3/heart_10k_v3_fastqs.tar	v3	exp	Cell Ranger	3.0.0	N/A	Cells	Mouse	aws	heart	7713	N/A	Specimen from Organism	E18	Chromium Controller	2018-11-19	2023-07-22	N/A	Single Cell Gene Expression	21.6 GB	Jianfeng Sun
Parent_SC3v3_Human_Glioblastoma	Human Glioblastoma Multiforme 3â€™v3 Whole Transcriptome Analysis	Human Glioblastoma Multiforme cells from a male donor aged 57 were obtained by 10x Genomics from Discovery Life Sciences.	Parent_SC3v3_Human_Glioblastoma	Parent SC3v3 Human	https://www.10xgenomics.com/resources/datasets/human-glioblastoma-multiforme-3-v-3-whole-transcriptome-analysis-3-standard-4-0-0	https://cf.10xgenomics.com/samples/cell-exp/4.0.0/Parent_SC3v3_Human_Glioblastoma/Parent_SC3v3_Human_Glioblastoma_fastqs.tar	v3	exp	Cell Ranger	4.0.0	Glioblastoma Multiforme	Cells	Human	10xgenomics	brain	5604	Neurons	Specimen from Organism	Adult	Chromium Controller	2020-10-27	2023-07-22	N/A	Single Cell Gene Expression	19.2 GB	Jianfeng Sun
Targeted_SC3v3_Human_Glioblastoma_Neuroscience	Human Glioblastoma Multiforme 3â€™v3 Targeted, Neuroscience Panel	Human Glioblastoma Multiforme cells from a male donor aged 57 were obtained by 10x Genomics from Discovery Life Sciences.	Targeted_SC3v3_Human_Glioblastoma_Neuroscience	Targeted SC3v3 Human	https://www.10xgenomics.com/resources/datasets/human-glioblastoma-multiforme-3-v-3-targeted-neuroscience-panel-3-standard-4-0-0	https://cf.10xgenomics.com/samples/cell-exp/4.0.0/Targeted_SC3v3_Human_Glioblastoma_Neuroscience/Targeted_SC3v3_Human_Glioblastoma_Neuroscience_fastqs.tar	v3	exp	Cell Ranger	4.0.0	Glioblastoma Multiforme	Cells	Human	10xgenomics	brain	5697	Neurons	Specimen from Organism	Adult	Chromium Controller	2020-10-27	2023-07-22	N/A	Single Cell Gene Expression	3.75 GB	Jianfeng Sun
hgmm_5k_v3	5k 1:1 Mixture of Fresh Frozen Human (HEK293T) and Mouse (NIH3T3) Cells (v3 chemistry)	1:1 mixture of fresh frozen human (HEK293T) and mouse (NIH3T3) cells. This is a classic human-mouse mixture experiment to demonstrate single cell behavior (the same cells were used to generate hgmm_1k_v3, hgmm_1k_v2, hgmm_10k_v3).	hgmm_5k_v3	HGMM 5k v3	https://www.10xgenomics.com/resources/datasets/5-k-1-1-mixture-of-fresh-frozen-human-hek-293-t-and-mouse-nih-3-t-3-cells-v-3-chemistry-3-standard-3-0-0	https://s3-us-west-2.amazonaws.com/10x.files/samples/cell-exp/3.0.0/hgmm_5k_v3/hgmm_5k_v3_fastqs.tar	v3	exp	Cell Ranger	3.0.0	N/A	Cells	Human & Mouse	aws	embryonic kidney, mouse embryo	5366	fibroblast	Cell Line	N/A	Chromium Controller	2018-11-19	2023-07-22	Fresh Frozen	Single Cell Gene Expression	23.7 GB	Jianfeng Sun
pbmc_10k_protein_v3	10k PBMCs from a Healthy Donor - Gene Expression with a Panel of TotalSeq-B Antibodies	Peripheral blood mononuclear cells (PBMCs) from a healthy donor stained with TotalSeq-B antibodies. PBMCs are primary cells with relatively small amounts of RNA (~1pg RNA/cell).	pbmc_10k_protein_v3	PBMC 10k protein v3	https://www.10xgenomics.com/resources/datasets/10-k-pbm-cs-from-a-healthy-donor-gene-expression-and-cell-surface-protein-3-standard-3-0-0	https://s3-us-west-2.amazonaws.com/10x.files/samples/cell-exp/3.0.0/pbmc_10k_protein_v3/pbmc_10k_protein_v3_fastqs.tar	v3	exp	Cell Ranger	3.0.0	healthy	Cells	Human	aws	blood	7865	PBMCs	Cell Suspension	N/A	Chromium Controller	2018-11-19	2023-07-22	N/A	Single Cell Gene Expression	28.6 GB	Jianfeng Sun
neuron_10k_v3	10k Brain Cells from an E18 Mouse (v3 chemistry)	Cells from a combined cortex, hippocampus and sub ventricular zone of an E18 mouse (the same cells were used to generate neuron_1k_v2, neuron_1k_v3).	neuron_10k_v3	Neuron 10k v3	https://www.10xgenomics.com/resources/datasets/10-k-brain-cells-from-an-e-18-mouse-v-3-chemistry-3-standard-3-0-0	https://s3-us-west-2.amazonaws.com/10x.files/samples/cell-exp/3.0.0/neuron_10k_v3/neuron_10k_v3_fastqs.tar	v3	exp	Cell Ranger	3.0.0	N/A	Cells	Mouse	aws	brain, subventricular zone, cortex, hippocampus	11843	Neurons	Specimen from Organism	E18	Chromium Controller	2018-11-19	2023-07-22	N/A	Single Cell Gene Expression	26.8 GB	Jianfeng Sun
hgmm_10k_v3	10k 1:1 Mixture of Fresh Frozen Human (HEK293T) and Mouse (NIH3T3) Cells (v3 chemistry)	1:1 mixture of fresh frozen human (HEK293T) and mouse (NIH3T3) cells. This is a classic human-mouse mixture experiment to demonstrate single cell behavior (the same cells were used to generate hgmm_1k_v3, hgmm_1k_v2, hgmm_5k_v3).	hgmm_10k_v3	HGMM 10k v3	https://www.10xgenomics.com/resources/datasets/10-k-1-1-mixture-of-fresh-frozen-human-hek-293-t-and-mouse-nih-3-t-3-cells-v-3-chemistry-3-standard-3-0-0	https://s3-us-west-2.amazonaws.com/10x.files/samples/cell-exp/3.0.0/hgmm_10k_v3/hgmm_10k_v3_fastqs.tar	v3	exp	Cell Ranger	3.0.0	N/A	Cells	Human & Mouse	aws	embryonic kidney, mouse embryo	11456	fibroblast	Cell Line	N/A	Chromium Controller	2018-11-19	2023-07-22	Fresh Frozen	Single Cell Gene Expression	56.1 GB	Jianfeng Sun
pbmc_1k_v3	1k PBMCs from a Healthy Donor (v3 chemistry)	Peripheral blood mononuclear cells (PBMCs) from a healthy donor (the same cells were used to generate pbmc_1k_v2, pbmc_10k_v3). PBMCs are primary cells with relatively small amounts of RNA (~1pg RNA/cell).	pbmc_1k_v3	PBMC 1k v3	https://www.10xgenomics.com/resources/datasets/1-k-pbm-cs-from-a-healthy-donor-v-3-chemistry-3-standard-3-0-0	https://cf.10xgenomics.com/samples/cell-exp/3.0.0/pbmc_1k_v3/pbmc_1k_v3_fastqs.tar	v3	exp	Cell Ranger	3.0.0	healthy	Cells	Human	10xgenomics	blood	1222	PBMCs	Cell Suspension	N/A	Chromium Controller	2018-11-19	2023-07-22	N/A	Single Cell Gene Expression	5.55 GB	Jianfeng Sun
pbmc_1k_protein_v3	1k PBMCs from a Healthy Donor - Gene Expression with a Panel of TotalSeq-B Antibodies	Peripheral blood mononuclear cells (PBMCs) from a healthy donor stained with a panel of TotalSeqâ„¢-B Antibodies. PBMCs are primary cells with relatively small amounts of RNA (~1pg RNA/cell).	pbmc_1k_protein_v3	PBMC 1k protein v3	https://www.10xgenomics.com/resources/datasets/1-k-pbm-cs-from-a-healthy-donor-gene-expression-and-cell-surface-protein-3-standard-3-0-0	https://cf.10xgenomics.com/samples/cell-exp/3.0.0/pbmc_1k_protein_v3/pbmc_1k_protein_v3_fastqs.tar	v3	exp	Cell Ranger	3.0.0	healthy	Cells	Human	10xgenomics	blood	713	PBMCs	Cell Suspension	N/A	Chromium Controller	2018-11-19	2023-07-22	N/A	Single Cell Gene Expression	4.66 GB	Jianfeng Sun
heart_1k_v3	1k Heart Cells from an E18 mouse (v3 chemistry)	Cells from the whole heart of an E18 mouse (the same cells were used to generate heart_1k_v2, heart_10k_v3).	heart_1k_v3	Heart 1k v3	https://www.10xgenomics.com/resources/datasets/1-k-heart-cells-from-an-e-18-mouse-v-3-chemistry-3-standard-3-0-0	https://cf.10xgenomics.com/samples/cell-exp/3.0.0/heart_1k_v3/heart_1k_v3_fastqs.tar	v3	exp	Cell Ranger	3.0.0	N/A	Cells	Mouse	10xgenomics	heart	1011	N/A	Specimen from Organism	E18	Chromium Controller	2018-11-19	2023-07-22	N/A	Single Cell Gene Expression	6.43 GB	Jianfeng Sun
neuron_1k_v3	1k Brain Cells from an E18 Mouse (v3 chemistry)	Cells from a combined cortex, hippocampus and sub ventricular zone of an E18 mouse (the same cells were used to generate neuron_1k_v2, neuron_10k_v3).	neuron_1k_v3	Neuron 1k v3	https://www.10xgenomics.com/resources/datasets/1-k-brain-cells-from-an-e-18-mouse-v-3-chemistry-3-standard-3-0-0	https://cf.10xgenomics.com/samples/cell-exp/3.0.0/neuron_1k_v3/neuron_1k_v3_fastqs.tar	v3	exp	Cell Ranger	3.0.0	N/A	Cells	Mouse	10xgenomics	brain, cortex, hippocampus, subventricular zone	1301	Neurons	Specimen from Organism	E18	Chromium Controller	2018-11-19	2023-07-22	N/A	Single Cell Gene Expression	7.09 GB	Jianfeng Sun
hgmm_1k_v3	1k 1:1 Mixture of Fresh Frozen Human (HEK293T) and Mouse (NIH3T3) Cells (v3 chemistry)	1:1 mixture of fresh frozen human (HEK293T) and mouse (NIH3T3) cells. This is a classic human-mouse mixture experiment to demonstrate single cell behavior (the same cells were used to generate hgmm_1k_v2, hgmm_5k_v3, hgmm_10k_v3).	hgmm_1k_v3	HGMM 1k v3	https://www.10xgenomics.com/resources/datasets/1-k-1-1-mixture-of-fresh-frozen-human-hek-293-t-and-mouse-nih-3-t-3-cells-v-3-chemistry-3-standard-3-0-0	https://cf.10xgenomics.com/samples/cell-exp/3.0.0/hgmm_1k_v3/hgmm_1k_v3_fastqs.tar	v3	exp	Cell Ranger	3.0.0	N/A	Cells	Human & Mouse	10xgenomics	embryonic kidney, mouse embryo	1046	fibroblast	Cell Line	N/A	Chromium Controller	2018-11-19	2023-07-22	Fresh Frozen	Single Cell Gene Expression	4.88 GB	Jianfeng Sun

### Sheet: Table4-Chemistry v3.1
dataset	title	intro	file_name	short_name	home_page	fastq_url	chemistry_version	exp_type	tool	tool_version	disease_state	position	species	route	anatomical_entity	count	selected_cell_types	biomaterial_type	development_stage	10x_instruments	publish_date	extracted_date	preservation_method	products	fastq_size	suggested_person
10k_PBMC_3p_nextgem_Chromium_X_intron	10k Human PBMCs, 3' v3.1, Chromium X (with intronic reads)	Human peripheral blood mononuclear cells (PBMCs) of a healthy female donor aged 25-30 were obtained by 10x Genomics from AllCells. Libraries were generated from ~16,000 cells (11,984 cells recovered) as described in the Chromium Single Cell 3' Reagent Kits User Guide (v3.1 Chemistry Dual Index) (CG000315 Rev C) using the Chromium X and sequenced on an Illumina NovaSeq 6000 to a read depth of appr…	10k_PBMC_3p_nextgem_Chromium_X_intron	10k PBMC nextgem intron	https://www.10xgenomics.com/resources/datasets/10k-human-pbmcs-3-v3-1-chromium-x-with-intronic-reads-3-1-high	https://s3-us-west-2.amazonaws.com/10x.files/samples/cell-exp/6.1.2/10k_PBMC_3p_nextgem_Chromium_X_intron/10k_PBMC_3p_nextgem_Chromium_X_intron_fastqs.tar	v3.1	exp	Cell Ranger	6.1.2	healthy	Cells	Human	aws	blood	11984	PBMCs	Cell Suspension	Adult	Chromium X Series	2022-03-29	2023-05-10	N/A	Single Cell Gene Expression	44 GB	Adam P. Cribbs
10k_hgmm_3p_nextgem_Chromium_Controller	10k 1:1 Mixture of Human HEK293T and Mouse NIH3T3 cells, 3' v3.1, Chromium Controller	1:1 mixture of fresh frozen human HEK293T and mouse NIH3T3 cells obtained by 10x Genomics from ATCC were used in a classic experiment to demonstrate single cell behavior. Libraries were generated from ~16,000 cells (10,578 cells recovered) as described in the Chromium Single Cell 3' Reagent Kits User Guide (v3.1 Chemistry Dual Index) (CG000315 Rev C) using the Chromium Controller and sequenced on…	10k_hgmm_3p_nextgem_Chromium_Controller	10k HGMM 3p nextgem	https://www.10xgenomics.com/resources/datasets/10-k-1-1-mixture-of-human-hek-293-t-and-mouse-nih-3-t-3-cells-3-v-3-1-chromium-controller-3-1-standard-6-1-0	https://s3-us-west-2.amazonaws.com/10x.files/samples/cell-exp/6.1.0/10k_hgmm_3p_nextgem_Chromium_Controller/10k_hgmm_3p_nextgem_Chromium_Controller_fastqs.tar	v3.1	exp	Cell Ranger	6.1.0	N/A	Cells	Human & Mouse	aws	embryonic kidney, mouse embryo	10578	fibroblast	Cell Line	N/A	Chromium Controller	2021-08-09	2023-05-10	Fresh Frozen	Single Cell Gene Expression	54.9 GB	Adam P. Cribbs
1k_PBMCs_TotalSeq_B_3p	1k Human PBMCs with TotalSeqâ„¢-B Human TBNK Antibody Cocktail, 3â€™ v3.1	Peripheral blood mononuclear cells (PBMCs) from a healthy donor were obtained by 10x Genomics from AllCells and were labelled with a panel of a panel of nine TotalSeqâ„¢-B antibodies (BioLegend).	1k_PBMCs_TotalSeq_B_3p	1k PBMC TotalSeq B	https://www.10xgenomics.com/resources/datasets/1-k-human-pbm-cs-with-total-seq-b-human-tbnk-antibody-cocktail-3-v-3-1-3-1-standard-6-0-0	https://cf.10xgenomics.com/samples/cell-exp/6.0.0/1k_PBMCs_TotalSeq_B_3p/1k_PBMCs_TotalSeq_B_3p_fastqs.tar	v3.1	exp	Cell Ranger	6.0.0	healthy	Cells	Human	10xgenomics	blood	1106	PBMCs	Cell Suspension	N/A	Chromium Controller	2021-03-31	2023-05-10	N/A	Single Cell Gene Expression	7.5 GB	Jianfeng Sun
500_hgmm_3p_LT_Chromium_Controller	500 1:1 Mixture of Human HEK293T and Mouse NIH3T3 cells, 3' LT v3.1, Chromium Controller	1:1 mixture of fresh frozen human HEK293T and mouse NIH3T3 cells obtained by 10x Genomics from ATCC were used in a classic experiment to demonstrate single cell behavior.	500_hgmm_3p_LT_Chromium_Controller	500 HGMM 3p LT	https://www.10xgenomics.com/resources/datasets/500-1-1-mixture-of-human-hek-293-t-and-mouse-nih-3-t-3-cells-3-lt-v-3-1-chromium-controller-3-1-low-6-1-0	https://cf.10xgenomics.com/samples/cell-exp/6.1.0/500_hgmm_3p_LT_Chromium_Controller/500_hgmm_3p_LT_Chromium_Controller_fastqs.tar	v3.1	exp	Cell Ranger	6.1.0	N/A	Cells	Human & Mouse	10xgenomics	embryonic kidney, mouse embryo	611	fibroblast	Cell Line	N/A	Chromium Controller	2021-08-09	2023-07-22	Fresh Frozen	Single Cell Gene Expression	6.48 GB	Jianfeng Sun
40k_NSCLC_DTC_3p_HT_nextgem_Multiplex	40k Mixture of NSCLC DTCs from 7 donors, 3' HT v3.1	Non-small cell lung cancer (NSCLC) dissociated tumor cells from 7 donors were obtained from Discovery Life Sciences. Cells were labeled with TotalSeqâ„¢-B Human TBNK Cocktail (BioLegend). Each donor was CellPlexed and pooled at equal proportions. Viable cells in the pool were identified by 7AAD staining and sorted via FACS.	40k_NSCLC_DTC_3p_HT_nextgem_Multiplex	40k NSCLC 3p HT nextgem	https://www.10xgenomics.com/resources/datasets/40-k-mixture-of-nsclc-dt-cs-from-7-donors-3-ht-v-3-1-3-1-high-6-1-0	https://s3-us-west-2.amazonaws.com/10x.files/samples/cell-exp/6.1.0/40k_NSCLC_DTC_3p_HT_nextgem_Multiplex/40k_NSCLC_DTC_3p_HT_nextgem_Multiplex_fastqs.tar	v3.1	exp	Cell Ranger	6.1.0	Non-small cell lung cancer	Cells	Human	aws	lung	36274	dissociated tumor cells	Specimen from Organism	N/A	Chromium X Series	2021-08-09	2023-07-22	N/A	Single Cell Gene Expression	304 GB	Jianfeng Sun
Breast_Cancer_3p_LT	750 Sorted Cells from Human Invasive Ductal Carcinoma, 3â€™ LT v3.1	Invasive Ductal Carcinoma cells from a female donor aged 65 were obtained by 10x Genomics from Discovery Life Sciences.	Breast_Cancer_3p_LT	Breast Cancer 3p LT	https://www.10xgenomics.com/resources/datasets/750-sorted-cells-from-human-invasive-ductal-carcinoma-3-lt-v-3-1-3-1-low-6-0-0	https://cf.10xgenomics.com/samples/cell-exp/6.0.0/Breast_Cancer_3p_LT/Breast_Cancer_3p_LT_fastqs.tar	v3.1	exp	Cell Ranger	6.0.0	Invasive Ductal Carcinoma, breast cancer	Cells	Human	10xgenomics	breast	687	Sorted	Specimen from Organism	Adult	Chromium Controller	2021-03-31	2023-07-22	N/A	Single Cell Gene Expression	3.79 GB	Jianfeng Sun
10k_hgmm_3p	10k 1:1 Mixture of Human HEK293T and Mouse NIH3T3 Cells, 3â€™ v3.1	1:1 mixture of fresh frozen human HEK293T and mouse NIH3T3 cells obtained by 10x Genomics from ATCC were used in a classic experiment to demonstrate single cell behavior.	10k_hgmm_3p	10k HGMM 3p	https://www.10xgenomics.com/resources/datasets/10-k-1-1-mixture-of-human-hek-293-t-and-mouse-nih-3-t-3-cells-3-v-3-1-3-1-standard-6-0-0	https://s3-us-west-2.amazonaws.com/10x.files/samples/cell-exp/6.0.0/10k_hgmm_3p/10k_hgmm_3p_fastqs.tar	v3.1	exp	Cell Ranger	6.0.0	N/A	Cells	Human & Mouse	aws	embryonic kidney, mouse embryo	9383	fibroblast	Cell Line	N/A	Chromium Controller	2021-03-31	2023-07-22	Fresh Frozen	Single Cell Gene Expression	52.1 GB	Jianfeng Sun
5k_human_jejunum_CNIK_3pv3	5k Human Jejunum Nuclei Isolated with Chromium Nuclei Isolation Kit	Nuclei were isolated from ~25mg of fresh frozen human jejunum purchased from BioIVT following the Chromium Nuclei Isolation Reagent Kits Sample Prep User Guide (CG000505).	5k_human_jejunum_CNIK_3pv3	5k Human 3pv3	https://www.10xgenomics.com/resources/datasets/5k-human-jejunum-nuclei-isolated-with-chromium-nuclei-isolation-kit-3-1-standard	https://cf.10xgenomics.com/samples/cell-exp/7.0.0/5k_human_jejunum_CNIK_3pv3/5k_human_jejunum_CNIK_3pv3_fastqs.tar	v3.1	exp	Cell Ranger	7.0.0	N/A	Nuclei	Human	10xgenomics	jejunum	4392	N/A	Specimen from Organism	N/A	Chromium X Series	2022-05-13	2023-07-22	Fresh Frozen	Single Cell Gene Expression	10.4 GB	Jianfeng Sun
5k_mouse_lung_CNIK_3pv3	5k Adult Mouse Lung Nuclei Isolated with Chromium Nuclei Isolation Kit	Nuclei were isolated from ~25mg of fresh frozen C57/Bl6 mouse lung purchased from BioIVT following the Chromium Nuclei Isolation Reagent Kits Sample Prep User Guide (CG000505).	5k_mouse_lung_CNIK_3pv3	5k Mouse 3pv3	https://www.10xgenomics.com/resources/datasets/5k-adult-mouse-lung-nuclei-isolated-with-chromium-nuclei-isolation-kit-3-1-standard	https://s3-us-west-2.amazonaws.com/10x.files/samples/cell-exp/7.0.0/5k_mouse_lung_CNIK_3pv3/5k_mouse_lung_CNIK_3pv3_fastqs.tar	v3.1	exp	Cell Ranger	7.0.0	N/A	Nuclei	Mouse	aws	lung	7788	N/A	Specimen from Organism	Adult	Chromium X Series	2022-05-13	2023-07-22	Fresh Frozen	Single Cell Gene Expression	22.2 GB	Jianfeng Sun
SC3_v3_NextGem_DI_CRISPR_A549_5K_Multiplex	5k A549, Lung Carcinoma Cells, No Treatment Transduced with a CRISPR Pool	A549 lung carcinoma cells that expressed dCas9-KRAB were transduced with a pool containing 93 total sgRNAs (90 sgRNAs targeting 45 different genes and 3 non-targeting control sgRNAs, all using Capture Sequence 2 inserted into the hairpin structure of the sgRNA).	SC3_v3_NextGem_DI_CRISPR_A549_5K_Multiplex	SC3 v3 NextGem 5K	https://www.10xgenomics.com/resources/datasets/5-k-a-549-lung-carcinoma-cells-no-treatment-transduced-with-a-crispr-pool-3-1-standard-6-0-0	https://s3-us-west-2.amazonaws.com/10x.files/samples/cell-exp/6.0.0/SC3_v3_NextGem_DI_CRISPR_A549_5K_Multiplex/SC3_v3_NextGem_DI_CRISPR_A549_5K_Multiplex_fastqs.tar	v3.1	exp	Cell Ranger	6.0.0	lung carcinoma	Cells	Human	aws	lung	5867	lung carcinoma cells	Cell Line	N/A	Chromium Controller	2021-03-02	2023-07-22	Fresh Frozen	Single Cell Gene Expression	20.2 GB	Jianfeng Sun
Targeted_NGSC3_DI_HodgkinsLymphoma_Immunology	Hodgkin's Lymphoma, Dissociated Tumor:Targeted, Immunology Panel	Human dissociated lymph node tumor cells of a 19-year-old male Hodgkinâ€™s Lymphoma patient were obtained by 10x Genomics from Discovery Life Sciences. Whole transcriptome libraries were generated with Chromium Next GEM Single Cell 3' Reagent Kits v3.1 (Dual Index) User Guide (CG000315) and sequenced on an Illumina NovaSeq 6000.	Targeted_NGSC3_DI_HodgkinsLymphoma_Immunology	Targeted NGSC3 DI	https://www.10xgenomics.com/resources/datasets/hodgkins-lymphoma-dissociated-tumor-targeted-immunology-panel-3-1-standard-4-0-0	https://cf.10xgenomics.com/samples/cell-exp/4.0.0/Targeted_NGSC3_DI_HodgkinsLymphoma_Immunology/Targeted_NGSC3_DI_HodgkinsLymphoma_Immunology_fastqs.tar	v3.1	exp	Cell Ranger	4.0.0	Hodgkin's Lymphoma	Cells	Human	10xgenomics	lymph node	2913	dissociated lymph node tumor cells	Specimen from Organism	Adult	Chromium Controller	2020-07-07	2023-07-22	N/A	Single Cell Gene Expression	3.97 GB	Jianfeng Sun
SC3_v3_NextGem_SI_CRISPR_10K	10k A375 Cells Transduced with (1) Non-Target and (1) Target sgRNA, Single Indexed	10K A375 cells, a human cell line derived from malignant melanoma cells, were transduced with non-target and target sgRNA. A375 dCas9 Parental Cells were transfected separately with individual guides (either non-targeting or Rab1a sgRNA, with Capture Sequence 2 inserted into the hairpin structure of the sgRNA). Selected cells (cultured in a selection media) for each condition were individually fr…	SC3_v3_NextGem_SI_CRISPR_10K	SC3 v3 CRISPR 10K	https://www.10xgenomics.com/resources/datasets/10-k-a-375-cells-transduced-with-1-non-target-and-1-target-sg-rna-single-indexed-3-1-standard-4-0-0	https://s3-us-west-2.amazonaws.com/10x.files/samples/cell-exp/4.0.0/SC3_v3_NextGem_SI_CRISPR_10K/SC3_v3_NextGem_SI_CRISPR_10K_fastqs.tar	v3.1	exp	Cell Ranger	4.0.0	melanoma	Cells	Human	aws	skin	11503	epithelial	Cell Line	N/A	Chromium Controller	2020-07-07	2023-07-22	N/A	Single Cell Gene Expression	81.1 GB	Jianfeng Sun
connect_5k_pbmc_NGSC3_ch1	Peripheral blood mononuclear cells (PBMCs) from a healthy donor - Chromium Connect (channel 1)	PBMCs isolated and cryopreserved by AllCells. PBMCs are primary cells with relatively small amounts of RNA (~1pg RNA/cell).	connect_5k_pbmc_NGSC3_ch1	5k PBMC NGSC3 ch1	https://www.10xgenomics.com/resources/datasets/peripheral-blood-mononuclear-cells-pbm-cs-from-a-healthy-donor-chromium-connect-channel-1-3-1-standard-3-1-0	https://s3-us-west-2.amazonaws.com/10x.files/samples/cell-exp/3.1.0/connect_5k_pbmc_NGSC3_ch1/connect_5k_pbmc_NGSC3_ch1_fastqs.tar	v3.1	exp	Cell Ranger	3.1.0		Cells	Human	aws	blood	3996	PBMCs	Cell Suspension	N/A	Chromium Connect	2020-02-28	2023-07-22	Cryopreserved	Single Cell Gene Expression	21.4 GB	Jianfeng Sun
SC3_v3_NextGem_DI_CellPlex_Jurkat_Raji_10K_Multiplex	10k 1:1 Mixture of Raji and Jurkat Cells Multiplexed, 2 CMOs	Jurkat and Raji cell lines obtained by 10x Genomics from ATCC were multiplexed at equal proportions with 1 CMO per cell line, resulting in a pooled sample labeled with 2 CMOs.	SC3_v3_NextGem_DI_CellPlex_Jurkat_Raji_10K_Multiplex	SC3 v3 NextGem 10K	https://www.10xgenomics.com/resources/datasets/10-k-1-1-mixture-of-raji-and-jurkat-cells-multiplexed-2-cm-os-3-1-standard-6-0-0	https://s3-us-west-2.amazonaws.com/10x.files/samples/cell-exp/6.0.0/SC3_v3_NextGem_DI_CellPlex_Jurkat_Raji_10K_Multiplex/SC3_v3_NextGem_DI_CellPlex_Jurkat_Raji_10K_Multiplex_fastqs.tar	v3.1	exp	Cell Ranger	6.0.0	lymphoma	Cells	Human	aws	blood	13615	B-lymphocyte, T-lymphocyte	Cell Line	N/A	Chromium Controller	2021-03-02	2023-07-22	N/A	Single Cell Gene Expression	47.7 GB	Jianfeng Sun
SC3_v3_NextGem_DI_Neurons_5K_Multiplex	5k Mouse E18 Combined Cortex, Hippocampus and Subventricular Zone Cells	Cells from a combined cortex, hippocampus, and subventricular zone of an E18 mouse tissue (C57BL/6 strain) were obtained by 10x Genomics from BrainBits LLC.	SC3_v3_NextGem_DI_Neurons_5K_Multiplex	SC3 v3 NextGem 5K	https://www.10xgenomics.com/resources/datasets/5-k-mouse-e-18-combined-cortex-hippocampus-and-subventricular-zone-cells-3-1-standard-6-0-0	https://cf.10xgenomics.com/samples/cell-exp/6.0.0/SC3_v3_NextGem_DI_Neurons_5K_Multiplex/SC3_v3_NextGem_DI_Neurons_5K_Multiplex_fastqs.tar	v3.1	exp	Cell Ranger	6.0.0	N/A	Cells	Mouse	10xgenomics	brain, subventricular zone, cortex, hippocampus	5483	Neurons	Specimen from Organism	N/A	Chromium Controller	2021-03-02	2023-07-22	N/A	Single Cell Gene Expression	14.1 GB	Jianfeng Sun
